# A role for root carbonic anhydrase βCA4 in bicarbonate tolerance of *Arabidopsis thaliana*

**DOI:** 10.1101/2024.04.18.590072

**Authors:** Laura Pérez-Martín, Maria-José Almira, Laura Estrela-Muriel, Roser Tolrà, Lourdes Rubio, Charlotte Poschenrieder, Silvia Busoms

**Author notes:** **Author for correspondence:** Silvia Busoms. Contributed equally (Laura Pérez-Martín, Maria-José Almira).

## Abstract

Carbonic anhydrases (CAs) are the main enzymes handling bicarbonate in the different cell compartments. This study analyses the expression of CAs in roots of *Arabidopsis thaliana* demes differing in tolerance to bicarbonate: the tolerant A1_(c+)_ deme and the sensitive deme, T6_(c-)_. While 10 mM NaCl caused a transient depolarization of the root cell membranes, 10 mM NaHCO_3_ caused hyperpolarization. This hyperpolarization was much stronger in A1_(c+)_ than in T6_(c-)_. Acetazolamide (AZ), a specific inhibitor of CAs, abolished the hyperpolarizing effect in A1_(c+)_, indicating the implication of CAs in this fast membrane response. The time dependent (3 to 72 h) expression profiles of 14 CAs (αCA1-8 and βCA1-6) in roots of A1(c+) and T6_(c-)_ exposed to either control or NaHCO_3_ (pH 8.3) revealed a bicarbonate specific upregulation of βCA4.1 (from 3 to 12 h) and, although to a lesser extent, of βCA3 in A1_(c+)_. Contrastingly, in T6_(c-)_ βCA4 was downregulated by NaHCO_3_. Exclusively in A1_(c+)_, the enhanced expression of βCA4 under bicarbonate was parallelled by an increase of *PIP1,3, SLAH1, SLAH3, AHA2*, and *FRO2* gene expression levels. Under HCO_3_ ^-^ exposure, a *βca4* knockout mutant had lower number of lateral roots, lower root diameter and higher MDA root concentrations than the WT. The obtained results indicate that bicarbonate induced root membrane hyperpolarization is the fast (minutes) initial signalling event in the tolerance response, followed by the specific upregulation of β*CA4*.*1* and the genes involved in H20 and CO_2_ transport, apoplast acidification, ion homeostasis and iron acquisition.
