## Supplemental Datasets for "A role for root carbonic anhydrase βCA4 in bicarbonate tolerance of *Arabidopsis thaliana*"

### Sheet: Full2
	Title:	A role for root carbonic anhydrase βCA4 in bicarbonate tolerance of Arabidopsis thaliana
	Authors:	Laura Pérez-Martín, Maria-José Almira, Laura Estrela-Muriel, Roser Tolrà, Lourdes Rubio, Charlotte Poschenrieder, Silvia Busoms
	Dataset:	Dataset S2
	Description:	Q-PCR primers list

### Sheet: Sheet 1
Name	Forward Primer	Reverse Primer
IRT1	AGCCGTAACGTTTCGTTCCT	ACTGCGTTCTTGCTGGTGTA
FRO2	AGGGACGACGCTTTTCATGT	GAAGAGCCACAAACATCGCC
AHA2	GGTGAAGGGTATCGGTTGGG	TTGGTTGTGAAAGCGGTCCT
ACT2	TCGCTGACCGTATGAGCAAA	TTGGAGATCCACATCTGCTG
ACA1	ACCCTGCTTTGTACGGTGAG	GGCATCTCCTGGCTGAAAGT
ACA2	ACGCAAAATGTTATTTGGACCGT	CTGAATTATCGTGAACCGCCA
ACA3	CCTCCTTGCACGGAAGATGT	CGTTCAGAGGTTGAGCTGGT
ACA4	GCACTGAAGGCGTCATTTGG	ATCGTCAACGGCTTGCCTAA
ACA5	AGTTGAGGACGAAACGCAGT	ACATTGCCCACTCTGGCTTT
ACA6	GCTCGTCGTCTAGTCTCTGC	GCTTCACCAAGCTGAAACCG
ACA7	AACGTTACTTGGAGCGTCGT	GCACTATGCGCTTGTTGGTT
ACA8	TCCGAGGAACATATTCGCACT	AAGCATCGTGTACAGCCACA
BCA1	ACCCTGCTTTGTACGGTGAG	GGCATCTCCTGGCTGAAAGT
BCA2	CTCTTCGTCCCTCTCATCGC	TTGAAGTGGCTGAAGCAGGT
BCA3	AGCTCCCACTAAGACCGAGT	CACGGCTTCCTTCTCACAGT
BCA4	ATGGCTCCTGCATTCGGAAA	TCCTTTAATGGCGGCTTCG
BCA5	TGCTGTCCTGGGATTCCAAC	CCACACCGGCTATGACCAAT
BCA6	GCTCGTCGTCTAGTCTCTGC	GCTTCACCAAGCTGAAACCG
