## Supplemental Datasets for "A role for root carbonic anhydrase βCA4 in bicarbonate tolerance of *Arabidopsis thaliana*"

### Sheet: Dataset Info
	Title:	A role for root carbonic anhydrase βCA4 in bicarbonate tolerance of Arabidopsis thaliana
	Authors:	Laura Pérez-Martín, Maria-José Almira, Laura Estrela-Muriel, Roser Tolrà, Lourdes Rubio, Charlotte Poschenrieder, Silvia Busoms
	Dataset:	Dataset S2
	Description:	Sheet 1:	Photosynthetic efficiency and [MDA] stats of T6, A1 and Col-0 plants cultivated under control and bicarbonate conditions.
		Sheet 2:	Electrophysiology parameters stats.
		Sheet 3:	αCA and βCA expression in A1 and T6 plants submited to control and bicarbonate treatments at different time points.
		Sheet 4:	ANOVA of AHA2, IRT1, and FRO2 gene expression.
		Sheet 5:	ANOVA of PIP1;3, PIP2;5, SLAH1, SLAH3 gene expression.
		Sheet 6:	bca4 mutant cultivation stats

### Sheet: Sheet 1
	Trait	Treatment	Deme	Mean	Std Err	N	F value	Prob > F	Tukey HSD
		Control	Col-0	0.786778	0.005004	9	1.1194	0.3397	A
	Fv/Fm		A1	0.7804	0.0036	12			A
			T6	0.77658	0.0051	12			A
		Bic	Col-0	0.717833	0.0289	6	19.9707	<0,0001	A
			A1	0.703	0.0164	6			A
			T6	0.41917	0.05197	6			B
	Root MDA (nmol DW-1)		Col-0	1.07569	0.00655	3	0.2796	0.625	A
		Control	A1	0.981	0.003647	3			A
			T6	0.967983	0.024436	3			A
			Col-0	5.06	0.072	3	18.4505	0.0027	A
		Bic	A1	4.5097	0.200408	3			A
			T6	9.19941	1.0017	3			B
	Leaf MDA (nmol DW-1)		Col-0	0.8387	0.03168	3	12.5289	0.0072	A
		Control	A1	0.8256	0.003	3			A
			T6	0.68832	0.02559	3			B
			Col-0	1.36123	0.06253	3	421.336	<0,0001	A
		Bic	A1	1.19	0.0454737	3			A
			T6	4.00433	0.108225	3			B

### Sheet: Sheet 2
	Deme	Mean (Vmax)	SEM (Vmax)	Mean (Km)	SEM (Km)
	A1	27.309	2.139	3.134	0.772
	T6	78.446	28.651	16.164	9.275
	Comparison	Adjusted P Value			Tukey's test
	10 mM NaCl vs 10 mM NaHCO3	<0.0001		10 mM NaCl	A
	10 mM NaCl vs 10 mM HCO3-	<0.0001		10 mM NaHCO3	C
	10 mM NaCl vs 0.1 mM Az + 10 mM HCO3-	<0.0001		10 mM HCO3-	C
	10 mM NaHCO3 vs 10 mM HCO3-	0.5367		0.1 mM Az + 10 mM HCO3-	B
	10 mM NaHCO3 vs 0.1 mM Az + 10 mM HCO3-	<0.0001
	10 mM HCO3- vs 0.1 mM Az + 10 mM HCO3-	<0.0001

### Sheet: Sheet 3
Treatment	Time	Deme	Target	N	Mean	SE
Control	0	A1	BCA6	3	0.356219	0.024081
Control	12	A1	BCA6	3	0.017007	0.000485
Control	24	A1	BCA6	3	0.18332	0.005168
Control	3	A1	BCA6	3	0.17079	0.006199
Control	48	A1	BCA6	3	0.141856	0.009055
Control	6	A1	BCA6	3	0.152647	0.011232
Control	72	A1	BCA6	3	0.210962	0.008768
Control	0	T6	BCA6	3	0.310152	0.026654
Control	12	T6	BCA6	3	0.777133	0.04533
Control	24	T6	BCA6	3	0.021454	0.002442
Control	3	T6	BCA6	3	0.51594	0.006599
Control	48	T6	BCA6	3	0.233305	0.004668
Control	6	T6	BCA6	3	0.760877	0.028771
Control	72	T6	BCA6	3	0.500209	0.029042
Control	0	A1	BCA5	3	0.97528	0.044177
Control	12	A1	BCA5	3	0.18071	0.020813
Control	24	A1	BCA5	3	0.790079	0.030109
Control	3	A1	BCA5	3	0.256254	0.005228
Control	48	A1	BCA5	3	0.469238	0.017659
Control	6	A1	BCA5	3	0.889935	0.066921
Control	72	A1	BCA5	3	0.589117	0.031079
Control	0	T6	BCA5	3	0.832418	0.071107
Control	12	T6	BCA5	3	0.434299	0.02763
Control	24	T6	BCA5	3	0.478895	0.130485
Control	3	T6	BCA5	3	0.614488	0.037944
Control	48	T6	BCA5	3	0.845764	0.030668
Control	6	T6	BCA5	3	0.204163	0.020645
Control	72	T6	BCA5	3	0.208281	0.025468
Control	0	A1	BCA4	3	0.01621	0.003507
Control	12	A1	BCA4	3	0.001366	0.000426
Control	24	A1	BCA4	3	0.012312	0.000931
Control	3	A1	BCA4	3	0.007358	0.001391
Control	48	A1	BCA4	3	0.028063	0.002792
Control	6	A1	BCA4	3	0.010856	0.000777
Control	72	A1	BCA4	3	0.010415	0.001083
Control	0	T6	BCA4	3	22.3391	4.89782
Control	12	T6	BCA4	3	0.005909	0.000639
Control	24	T6	BCA4	3	0.005227	0.00075
Control	3	T6	BCA4	3	55.675	4.6671
Control	48	T6	BCA4	3	0.006442	0.000241
Control	6	T6	BCA4	3	0.041384	0.006627
Control	72	T6	BCA4	3	0.018795	0.002165
Control	0	A1	BCA3	3	0.021032	0.001584
Control	12	A1	BCA3	3	0.010922	0.002537
Control	24	A1	BCA3	3	0.061861	0.003245
Control	3	A1	BCA3	3	0.019769	0.001099
Control	48	A1	BCA3	3	0.134249	0.028185
Control	6	A1	BCA3	3	0.008233	0.000301
Control	72	A1	BCA3	3	0.043866	0.004315
Control	0	T6	BCA3	3	0.074146	0.004686
Control	12	T6	BCA3	3	0.035428	0.001694
Control	24	T6	BCA3	3	0.01033	0.000611
Control	3	T6	BCA3	3	0.674038	0.02859
Control	48	T6	BCA3	3	0.0434	0.009349
Control	6	T6	BCA3	3	0.004784	0.001764
Control	72	T6	BCA3	3	0.029136	0.001983
Control	0	A1	BCA2	3	0.000843	0.000191
Control	12	A1	BCA2	3	0.000203	0.000147
Control	24	A1	BCA2	3	0.003207	0.000941
Control	3	A1	BCA2	3	0.000946	0.000326
Control	48	A1	BCA2	3	0.001679	0.000231
Control	6	A1	BCA2	3	0.00048	3.87e-05
Control	72	A1	BCA2	3	0.002991	0.000741
Control	0	T6	BCA2	3	0.002679	0.000413
Control	12	T6	BCA2	3	0.000534	0.0002
Control	24	T6	BCA2	3	0.001167	0.00024
Control	3	T6	BCA2	3	0.001362	0.000483
Control	48	T6	BCA2	3	0.003418	0.000742
Control	6	T6	BCA2	3	0.000551	0.000282
Control	72	T6	BCA2	3	0.009882	0.000463
Control	0	A1	BCA1	3	0.004063	0.001487
Control	12	A1	BCA1	3	0.000352	0.000156
Control	24	A1	BCA1	3	0.021319	0.001073
Control	3	A1	BCA1	3	0.000469	0.000362
Control	48	A1	BCA1	3	0.00451	0.001337
Control	6	A1	BCA1	3	0.001117	0.000292
Control	72	A1	BCA1	3	0.001894	0.000523
Control	0	T6	BCA1	3	0.003492	0.0009
Control	12	T6	BCA1	3	0.003985	0.000957
Control	24	T6	BCA1	3	0.002058	0.000175
Control	3	T6	BCA1	3	0.009647	0.000871
Control	48	T6	BCA1	3	0.002305	0.000717
Control	6	T6	BCA1	3	0.001468	0.000181
Control	72	T6	BCA1	3	0.00251	0.0005
Control	0	A1	ACA8	2	0.001459	0.000735
Control	12	A1	ACA8	3	6.33e-05	2.57e-05
Control	24	A1	ACA8	3	0.000703	0.000254
Control	3	A1	ACA8	2	0.001576	0.000697
Control	48	A1	ACA8	2	9.48e-05	1.75e-05
Control	6	A1	ACA8	1	2.97e-05
Control	72	A1	ACA8	2	0.000261	0.000156
Control	0	T6	ACA8	3	0.002781	0.00238
Control	12	T6	ACA8	2	0.000701	0.000499
Control	24	T6	ACA8	1	0.000398
Control	3	T6	ACA8	2	0.010543	0.009627
Control	48	T6	ACA8	3	0.000183	2.72e-05
Control	6	T6	ACA8	3	0.000122	4.73e-05
Control	72	T6	ACA8	1	0.000164
Control	0	A1	ACA7	3	0.031579	0.002808
Control	12	A1	ACA7	3	0.003558	0.000601
Control	24	A1	ACA7	3	0.082203	0.00184
Control	3	A1	ACA7	3	0.026279	0.006251
Control	48	A1	ACA7	3	0.018513	0.000631
Control	6	A1	ACA7	3	0.00546	0.00114
Control	72	A1	ACA7	3	0.019936	0.001551
Control	0	T6	ACA7	3	0.043372	0.011438
Control	12	T6	ACA7	3	0.020661	0.002791
Control	24	T6	ACA7	3	0.006401	0.001391
Control	3	T6	ACA7	3	0.090708	0.003596
Control	48	T6	ACA7	3	0.019297	0.003115
Control	6	T6	ACA7	3	0.003813	0.000433
Control	72	T6	ACA7	3	0.010167	0.002151
Control	0	A1	ACA6	2	8.84e-05	3.96e-05
Control	12	A1	ACA6	0
Control	24	A1	ACA6	1	8.72e-05
Control	3	A1	ACA6	2	0.000154	5.69e-05
Control	48	A1	ACA6	2	0.001568	0.000439
Control	6	A1	ACA6	0
Control	72	A1	ACA6	2	0.00182	0.000835
Control	0	T6	ACA6	0
Control	12	T6	ACA6	0
Control	24	T6	ACA6	2	0.000458	2.54e-05
Control	3	T6	ACA6	2	0.000549	0.000447
Control	48	T6	ACA6	3	0.001207	0.000909
Control	6	T6	ACA6	1	0.000265
Control	72	T6	ACA6	2	0.000667	6.45e-05
Control	0	A1	ACA5	1	0.000494
Control	12	A1	ACA5	1	0.000261
Control	24	A1	ACA5	2	0.000326	0.00017
Control	3	A1	ACA5	1	0.001552
Control	48	A1	ACA5	1	0.001046
Control	6	A1	ACA5	2	4.57e-05	1.58e-05
Control	72	A1	ACA5	3	0.002644	0.000354
Control	0	T6	ACA5	0
Control	12	T6	ACA5	3	0.000349	6.29e-05
Control	24	T6	ACA5	3	0.000346	0.00023
Control	3	T6	ACA5	2	0.000353	8.05e-05
Control	48	T6	ACA5	3	0.00196	0.000768
Control	6	T6	ACA5	0
Control	72	T6	ACA5	3	0.00457	0.001236
Control	0	A1	ACA4	3	0.029437	0.025054
Control	12	A1	ACA4	3	0.001431	0.00039
Control	24	A1	ACA4	3	0.005434	0.002029
Control	3	A1	ACA4	3	0.01088	0.003147
Control	48	A1	ACA4	3	0.006539	0.002541
Control	6	A1	ACA4	3	0.002323	0.000351
Control	72	A1	ACA4	3	0.010571	0.001322
Control	0	T6	ACA4	3	0.011416	0.003152
Control	12	T6	ACA4	3	0.004136	0.000643
Control	24	T6	ACA4	3	0.005509	0.001135
Control	3	T6	ACA4	3	0.014899	0.001453
Control	48	T6	ACA4	3	0.018745	0.002247
Control	6	T6	ACA4	3	0.002391	0.00036
Control	72	T6	ACA4	3	0.015098	0.001626
Control	0	A1	ACA3	3	0.00336	0.000294
Control	12	A1	ACA3	3	0.000765	0.000314
Control	24	A1	ACA3	3	0.005596	0.0007
Control	3	A1	ACA3	3	0.003455	0.000547
Control	48	A1	ACA3	3	0.010627	0.001505
Control	6	A1	ACA3	3	0.002208	2.22e-05
Control	72	A1	ACA3	3	0.00917	0.002216
Control	0	T6	ACA3	3	0.012263	0.001693
Control	12	T6	ACA3	3	0.001417	6.23e-05
Control	24	T6	ACA3	3	0.00466	0.000674
Control	3	T6	ACA3	3	0.017152	0.003146
Control	48	T6	ACA3	3	0.004173	0.000586
Control	6	T6	ACA3	3	0.001186	0.000249
Control	72	T6	ACA3	3	0.005418	0.00045
Control	0	A1	ACA2	3	0.115595	0.016263
Control	12	A1	ACA2	3	0.016254	0.001534
Control	24	A1	ACA2	3	0.18122	0.010106
Control	3	A1	ACA2	3	0.372626	0.019515
Control	48	A1	ACA2	3	0.495292	0.057606
Control	6	A1	ACA2	3	0.041248	0.003359
Control	72	A1	ACA2	3	0.921449	0.041099
Control	0	T6	ACA2	3	0.143374	0.016259
Control	12	T6	ACA2	3	0.020142	0.000735
Control	24	T6	ACA2	3	0.031165	0.003429
Control	3	T6	ACA2	3	0.518751	0.037827
Control	48	T6	ACA2	3	0.030147	0.00232
Control	6	T6	ACA2	3	0.009439	0.000967
Control	72	T6	ACA2	3	0.105495	0.006966
Control	0	A1	ACA1	3	0.141704	0.027775
Control	12	A1	ACA1	3	0.01395	0.000506
Control	24	A1	ACA1	3	0.3357	0.007052
Control	3	A1	ACA1	3	0.017128	0.001435
Control	48	A1	ACA1	3	0.065796	0.007611
Control	6	A1	ACA1	3	0.05257	0
Control	72	A1	ACA1	3	0.00757	0.00133
Control	0	T6	ACA1	3	0.088903	0.016371
Control	12	T6	ACA1	3	0.014857	0.001234
Control	24	T6	ACA1	3	0.294569	0.033493
Control	3	T6	ACA1	3	0.072247	0.010417
Control	48	T6	ACA1	3	0.116442	0.00349
Control	6	T6	ACA1	3	0.021861	0.006165
Control	72	T6	ACA1	3	0.044368	0.006622
Bic	0	A1	BCA6	3	0.44895	0.014454
Bic	12	A1	BCA6	3	0.403742	0.045373
Bic	24	A1	BCA6	3	0.37622	0.022221
Bic	3	A1	BCA6	3	0.068226	0.004007
Bic	48	A1	BCA6	3	0.348385	0.015209
Bic	6	A1	BCA6	3	0.071666	0.002007
Bic	72	A1	BCA6	3	0.531565	0.028743
Bic	0	T6	BCA6	3	0.541141	0.013924
Bic	12	T6	BCA6	3	0.423074	0.026916
Bic	24	T6	BCA6	3	0.097394	0.049065
Bic	3	T6	BCA6	3	0.023862	0.001892
Bic	48	T6	BCA6	3	1.14614	0.025524
Bic	6	T6	BCA6	3	0.231267	0.007103
Bic	72	T6	BCA6	3	0.763013	0.031067
Bic	0	A1	BCA5	3	1.5407	0.154596
Bic	12	A1	BCA5	3	1.83817	0.060641
Bic	24	A1	BCA5	3	0.261205	0.010123
Bic	3	A1	BCA5	3	0.545236	0.044399
Bic	48	A1	BCA5	3	0.278234	0.015986
Bic	6	A1	BCA5	3	0.427109	0.033992
Bic	72	A1	BCA5	3	1.03275	0.079842
Bic	0	T6	BCA5	3	2.0194	0.046857
Bic	12	T6	BCA5	3	1.19249	0.061647
Bic	24	T6	BCA5	3	0.239002	0.005105
Bic	3	T6	BCA5	3	0.597626	0.061216
Bic	48	T6	BCA5	3	0.577329	0.051645
Bic	6	T6	BCA5	3	1.13573	0.024259
Bic	72	T6	BCA5	3	0.36202	0.017372
Bic	0	A1	BCA4	3	0.022558	0.004909
Bic	12	A1	BCA4	3	0.074572	0.008347
Bic	24	A1	BCA4	3	0.002054	0.000453
Bic	3	A1	BCA4	3	1.88007	0.122391
Bic	48	A1	BCA4	3	0.002941	0.001507
Bic	6	A1	BCA4	3	5.20824	0.466545
Bic	72	A1	BCA4	3	0.011897	0.004999
Bic	0	T6	BCA4	3	0.01045	0.001287
Bic	12	T6	BCA4	3	0.009695	0.000943
Bic	24	T6	BCA4	3	0.001287	0.000142
Bic	3	T6	BCA4	3	0.00328	0.000686
Bic	48	T6	BCA4	3	0.07949	0.012066
Bic	6	T6	BCA4	3	0.006141	0.000886
Bic	72	T6	BCA4	3	0.003952	0.000725
Bic	0	A1	BCA3	3	0.038646	0.004486
Bic	12	A1	BCA3	3	0.003914	0.000257
Bic	24	A1	BCA3	3	0.004899	0.000186
Bic	3	A1	BCA3	3	0.107921	0.005013
Bic	48	A1	BCA3	3	0.211227	0.02927
Bic	6	A1	BCA3	3	0.008095	0.001095
Bic	72	A1	BCA3	3	0.195536	0.011054
Bic	0	T6	BCA3	3	0.05871	0.009011
Bic	12	T6	BCA3	3	0.47962	0.115276
Bic	24	T6	BCA3	3	0.078993	0.008167
Bic	3	T6	BCA3	3	0.048121	0.001436
Bic	48	T6	BCA3	3	0.194069	0.026453
Bic	6	T6	BCA3	3	0.156913	0.019619
Bic	72	T6	BCA3	3	0.032505	0.003652
Bic	0	A1	BCA2	3	0.001736	0.001015
Bic	12	A1	BCA2	3	0.003013	0.001066
Bic	24	A1	BCA2	3	0.001187	6.32e-05
Bic	3	A1	BCA2	3	0.002921	0.000548
Bic	48	A1	BCA2	3	0.007151	0.001285
Bic	6	A1	BCA2	3	0.000522	0.000189
Bic	72	A1	BCA2	3	0.008888	0.00067
Bic	0	T6	BCA2	3	0.004663	0.000982
Bic	12	T6	BCA2	3	0.00174	0.000392
Bic	24	T6	BCA2	3	0.000754	0.000248
Bic	3	T6	BCA2	3	0.000728	0.000104
Bic	48	T6	BCA2	3	0.004344	0.00121
Bic	6	T6	BCA2	3	0.001601	0.000865
Bic	72	T6	BCA2	3	0.019427	0.002349
Bic	0	A1	BCA1	3	0.025464	0.004352
Bic	12	A1	BCA1	3	0.005993	0.000139
Bic	24	A1	BCA1	3	0.021217	0.001062
Bic	3	A1	BCA1	3	0.001286	0.000436
Bic	48	A1	BCA1	3	0.00788	0.003556
Bic	6	A1	BCA1	3	0.010294	0.002767
Bic	72	A1	BCA1	3	0.00327	0.000415
Bic	0	T6	BCA1	3	0.020827	0.003625
Bic	12	T6	BCA1	3	0.022569	0.003652
Bic	24	T6	BCA1	3	0.002303	0.00016
Bic	3	T6	BCA1	3	0.001415	0.000661
Bic	48	T6	BCA1	3	0.005202	0.001884
Bic	6	T6	BCA1	3	0.181683	0.01535
Bic	72	T6	BCA1	3	0.017436	0.003746
Bic	0	A1	ACA8	2	0.000454	0.000211
Bic	12	A1	ACA8	1	0.000322
Bic	24	A1	ACA8	3	0.000129	7.14e-05
Bic	3	A1	ACA8	3	0.000218	3.57e-05
Bic	48	A1	ACA8	1	0.000512
Bic	6	A1	ACA8	1	0.000213
Bic	72	A1	ACA8	3	0.000443	0.0002
Bic	0	T6	ACA8	3	0.000412	0.000232
Bic	12	T6	ACA8	3	0.003273	0.000578
Bic	24	T6	ACA8	3	0.000159	7.47e-05
Bic	3	T6	ACA8	3	0.000218	0.000145
Bic	48	T6	ACA8	2	0.024791	0.024566
Bic	6	T6	ACA8	3	0.00049	0.000136
Bic	72	T6	ACA8	1	0.000152
Bic	0	A1	ACA7	3	0.010858	0.002984
Bic	12	A1	ACA7	3	0.007089	0.000567
Bic	24	A1	ACA7	3	0.001136	9.63e-05
Bic	3	A1	ACA7	3	0.002536	0.000354
Bic	48	A1	ACA7	3	0.02755	0.004589
Bic	6	A1	ACA7	3	0.009822	0.001323
Bic	72	A1	ACA7	3	0.011086	0.000802
Bic	0	T6	ACA7	3	0.027346	0.00538
Bic	12	T6	ACA7	3	0.011975	0.001559
Bic	24	T6	ACA7	3	0.006427	0.000468
Bic	3	T6	ACA7	3	0.006806	0.000561
Bic	48	T6	ACA7	3	0.066998	0.001611
Bic	6	T6	ACA7	3	0.017022	0.002419
Bic	72	T6	ACA7	3	0.019594	0.003509
Bic	0	A1	ACA6	0
Bic	12	A1	ACA6	1	6.23e-05
Bic	24	A1	ACA6	2	0.000124	8.65e-05
Bic	3	A1	ACA6	2	0.00014	0.000102
Bic	48	A1	ACA6	1	0.001193
Bic	6	A1	ACA6	0
Bic	72	A1	ACA6	2	0.001855	0.001067
Bic	0	T6	ACA6	0
Bic	12	T6	ACA6	0
Bic	24	T6	ACA6	2	0.000181	7.51e-06
Bic	3	T6	ACA6	0
Bic	48	T6	ACA6	2	0.00274	0.001416
Bic	6	T6	ACA6	2	0.000798	2.49e-05
Bic	72	T6	ACA6	3	0.001819	0.000988
Bic	0	A1	ACA5	1	0.000842
Bic	12	A1	ACA5	0
Bic	24	A1	ACA5	1	0.000199
Bic	3	A1	ACA5	1	0.000255
Bic	48	A1	ACA5	2	0.003169	0.001983
Bic	6	A1	ACA5	1	0.000876
Bic	72	A1	ACA5	3	0.003558	0.000568
Bic	0	T6	ACA5	0
Bic	12	T6	ACA5	0
Bic	24	T6	ACA5	2	0.00017	1.06e-05
Bic	3	T6	ACA5	0
Bic	48	T6	ACA5	1	0.002274
Bic	6	T6	ACA5	1	0.00012
Bic	72	T6	ACA5	3	0.005709	0.001292
Bic	0	A1	ACA4	3	0.003694	0.00062
Bic	12	A1	ACA4	3	0.009257	0.001463
Bic	24	A1	ACA4	3	0.001582	0.000201
Bic	3	A1	ACA4	3	0.004242	0.001224
Bic	48	A1	ACA4	3	0.043965	0.032968
Bic	6	A1	ACA4	3	0.005538	0.000935
Bic	72	A1	ACA4	3	0.006997	0.002641
Bic	0	T6	ACA4	3	0.026917	0.004832
Bic	12	T6	ACA4	3	0.01408	0.002365
Bic	24	T6	ACA4	3	0.002334	0.000481
Bic	3	T6	ACA4	3	0.003443	0.000747
Bic	48	T6	ACA4	3	0.031447	0.002562
Bic	6	T6	ACA4	3	0.009618	0.001233
Bic	72	T6	ACA4	3	0.017594	0.002885
Bic	0	A1	ACA3	3	0.007992	0.001835
Bic	12	A1	ACA3	3	0.004949	0.00055
Bic	24	A1	ACA3	3	0.002928	0.000241
Bic	3	A1	ACA3	3	0.001943	0.00021
Bic	48	A1	ACA3	3	0.007415	0.003441
Bic	6	A1	ACA3	3	0.001898	0.000149
Bic	72	A1	ACA3	3	0.00624	0.001606
Bic	0	T6	ACA3	3	0.020064	0.002853
Bic	12	T6	ACA3	3	0.001975	0.000178
Bic	24	T6	ACA3	3	0.001821	0.000555
Bic	3	T6	ACA3	3	0.002541	0.000823
Bic	48	T6	ACA3	3	0.011918	0.001342
Bic	6	T6	ACA3	3	0.005836	0.00093
Bic	72	T6	ACA3	3	0.006413	0.00186
Bic	0	A1	ACA2	3	0.248068	0.030957
Bic	12	A1	ACA2	3	0.154744	0.004576
Bic	24	A1	ACA2	3	0.075248	0.005131
Bic	3	A1	ACA2	3	0.176653	0.009319
Bic	48	A1	ACA2	3	0.288657	0.016157
Bic	6	A1	ACA2	3	0.074711	0.007666
Bic	72	A1	ACA2	2	1.34349	0.023279
Bic	0	T6	ACA2	3	0.122927	0.005273
Bic	12	T6	ACA2	3	0.306553	0.016492
Bic	24	T6	ACA2	3	0.018989	0.000221
Bic	3	T6	ACA2	3	0.098585	0.011264
Bic	48	T6	ACA2	3	0.238827	0.013603
Bic	6	T6	ACA2	3	0.059153	0.00526
Bic	72	T6	ACA2	3	0.036792	0.004608
Bic	0	A1	ACA1	3	0.222967	0.01297
Bic	12	A1	ACA1	3	0.119696	0.013536
Bic	24	A1	ACA1	3	0.053722	0.004705
Bic	3	A1	ACA1	3	0.007987	0.000122
Bic	48	A1	ACA1	3	0.017909	0.000409
Bic	6	A1	ACA1	3	0.012654	0.001288
Bic	72	A1	ACA1	3	0.06406	0.006964
Bic	0	T6	ACA1	3	0.672922	0.071491
Bic	12	T6	ACA1	3	0.026024	0.002987
Bic	24	T6	ACA1	3	0.019528	0.000395
Bic	3	T6	ACA1	3	0.068348	0.006074
Bic	48	T6	ACA1	3	0.008306	0.004311
Bic	6	T6	ACA1	3	0.058154	0.002668
Bic	72	T6	ACA1	3	0.024703	0.004007

### Sheet: Sheet 4
log2FC (Root)						ANOVA
Target	Time (h)	Accession	Mean	Std Error	N	Source	DF	Sum of Sq	Mean Sq	F Ratio	Prob > F
AHA2	3	A1	2.81042	0.607665	12	Modelo	1	270.691	270.691	38.7051	2.91687e-06
		T6	-3.90636	0.892389	12	Error	22	153.861	6.99369
						C. Total	23	424.552
	6	A1	3.60986	0.162875	12	Modelo	1	377.334	377.334	1556	6.54742e-22
		T6	-4.3204	0.11785	12	Error	22	5.33506	0.242503
						C. Total	23	382.669
	12	A1	4.18272	0.409971	12	Modelo	1	76.9378	76.9378	13.2449	0.00144736
		T6	0.601804	0.894464	12	Error	22	127.795	5.80885
						C. Total	23	204.732
	24	A1	-2.90096	0.884131	12	Modelo	1	8.31647	8.31647	1.74691	0.199846
		T6	-4.07828	0.108438	12	Error	22	104.735	4.76067
						C. Total	23	113.051
	48	A1	-2.83626	1.41224	12	Modelo	1	35.9821	35.9821	2.94812	0.100025
		T6	-5.28514	0.199383	12	Error	22	268.513	12.2051
						C. Total	23	304.495
FRO2	3	A1	1.7765	0.412358	12	Modelo	1	48.3524	48.3524	46.6299	7.3542e-07
		T6	-1.06229	0.0527646	12	Error	22	22.8127	1.03694
						C. Total	23	71.1651
	6	A1	2.53401	0.297381	12	Modelo	1	155.655	155.655	116.566	2.94051e-10
		T6	-2.55937	0.366226	12	Error	22	29.3776	1.33535
						C. Total	23	185.033
	12	A1	3.94546	0.404235	12	Modelo	1	32.2178	32.2178	5.15965	0.0332491
		T6	1.62821	0.936639	12	Error	22	137.372	6.24419
						C. Total	23	169.59
	24	A1	3.9522	0.881632	12	Modelo	1	33.5129	33.5129	6.82822	0.0158781
		T6	1.58884	0.201804	12	Error	22	107.976	4.908
						C. Total	23	141.489
	48	A1	1.39771	0.376929	12	Modelo	1	2.32933	2.32933	1.57639	0.222453
		T6	2.02078	0.322795	12	Error	22	32.5079	1.47763
						C. Total	23	34.8372
IRT1	3	A1	0.399358	0.604582	12	Modelo	1	1.81821	1.81821	0.39385	0.536742
		T6	-0.151128	0.635529	12	Error	22	101.563	4.6165
						C. Total	23	103.381
	6	A1	-0.656597	1.20699	12	Modelo	1	30.7049	30.7049	2.38902	0.136455
		T6	1.60559	0.8278	12	Error	22	282.754	12.8525
						C. Total	23	313.459
	12	A1	0.0680723	0.929466	12	Modelo	1	83.923	83.923	10.4596	0.00381249
		T6	3.80801	0.688005	12	Error	22	176.518	8.02355
						C. Total	23	260.441
	24	A1	1.46008	0.491373	12	Modelo	1	0.0739598	0.0739598	0.0243359	0.877456
		T6	1.34905	0.514853	12	Error	22	66.8608	3.03913
						C. Total	23	66.9347
	48	A1	3.88685	0.240938	12	Modelo	1	56.0762	56.0762	53.3498	2.58421e-07
		T6	0.82972	0.342247	12	Error	22	23.1243	1.0511
						C. Total	23	79.2005

### Sheet: Sheet 5
							ANOVA
Gene	Time	Deme	N	Mean [logFC (Bic vs C)]	Std Error	Source	DF	Sum of Squares	Mean Square	F Ratio	Prob > F
PIP1;3	3h	A1	3	1.9318	0.43396	Deme	1	11.6372	11.6372	20.598	0.0105
PIP1;3	3h	T6	3	-0.8535	0.43396	Error	4	2.25987	0.56497
						C. Total	5	13.8971
PIP2;5	3h	A1	3	0.5114	0.26677	Deme	1	2.30696	2.30696	10.8054	0.0303
PIP2;5	3h	T6	3	-0.7287	0.26677	Error	4	0.854	0.2135
						C. Total	5	3.16096
SLAH1	3h	A1	3	1.9621	0.44281	Deme	1	6.13792	6.13792	10.4342	0.032
SLAH1	3h	T6	3	-0.0607	0.44281	Error	4	2.353	0.58825
						C. Total	5	8.49092
SLAH3	3h	A1	3	2.147	0.2166	Deme	1	4.58067	4.58067	32.5448	0.0047
SLAH3	3h	T6	3	0.3995	0.2166	Error	4	0.563	0.14075
						C. Total	5	5.14367
PIP1;3	48h	A1	3	0.8828	0.19706	Deme	1	3.24568	3.24568	27.8599	0.0062
PIP1;3	48h	T6	3	-0.5882	0.19706	Error	4	0.466	0.1165
						C. Total	5	3.71168
PIP2;5	48h	A1	3	2.489	0.44332	Deme	1	2.77835	2.77835	4.7123	0.0957
PIP2;5	48h	T6	3	1.128	0.44332	Error	4	2.3584	0.5896
						C. Total	5	5.13675
SLAH1	48h	A1	3	-2.3815	0.3188	Deme	1	12.5144	12.5144	41.0443	0.003
SLAH1	48h	T6	3	0.5069	0.3188	Error	4	1.2196	0.3049
						C. Total	5	13.734
SLAH3	48h	A1	3	-0.0725	0.48609	Deme	1	2.50159	2.50159	3.5291	0.1335
SLAH3	48h	T6	3	-1.3639	0.48609	Error	4	2.8354	0.70885
						C. Total	5	5.33699

### Sheet: Sheet 6
Trait	Deme	Mean	StdErr	N	F value	Prob. > F	Student t-Test
Relative leaf number	Col-0	0.9875	0.05376	5	6.8001	0.0312	A
	bca4	0.61812	0.1311	5			B
Relative root length	Col-0	0.5259	0.03532	5	0.0844	0.7788	A
	bca4	0.03532	0.03453	5			A
Relative Chlx	Col-0	0.9407	0.0128	12	0.322	0.5764	A
	bca4	0.92881	0.01426	11			A
Trait	Deme	Mean	StdErr	N	F value	Prob. > F	Student t-Test
Relative lateral root number	Col-0	0.4078	0.04189	5	15.397	0.0044	A
	bca4	0.2227	0.0216	5			B
Relative root diameter	Col-0	1.03	0.0476	5	6.0775	0.039	A
	bca4	0.8693	0.0469	5			B
Relative root tips	Col-0	0.3023	0.076	5	0.1921	0.6728	A
	bca4	0.3402	0.0405	5			A
Relative root forks	Col-0	0.367	0.084	5	0.8599	0.3809	A
	bca4	0.2661	0.0699	5			A
Trait	Deme	Mean	StdErr	N	F value	Prob. > F	Student t-Test
Relative root MDA	Col-0	0.9451	0.0236	5	7.3858	0.0263	B
	bca4	2.4325	0.54828	5			A
